# Vertebrate vision is ancestrally based on competing cone circuits

**DOI:** 10.1101/2024.11.19.624320

**Authors:** Chiara Fornetto, Thomas Euler, Tom Baden

## Abstract

Vision first evolved in the water, where light becomes increasingly monochromatic with viewing distance. The presence of spectrally broad (‘white’) light is therefore the exclusive remit of the visual foreground. However, if and how aquatic visual systems exploit this ‘white effect’ as an inductive bias, for example to judge distance, remains unknown.

By combining two-photon imaging with hyperspectral stimulation, genetic cone-type ablation, and behaviour, we here show that zebrafish suppress neural responses to the visual background by contrasting ‘greyscale’ and ‘colour’ circuits that emerge at the first synapse of vision. To do so, zebrafish use an early retinal architecture that fundamentally differs from that of mammals: Rather than combining cone signals to drive the retinal output leading to behaviour, zebrafish vision is built around competing ancestral cone systems: Red/UV versus green/blue. Of these, the non-opponent red and UV cones, which are retained in mammals, are necessary and sufficient for vision. By contrast, the colour opponent green and blue cones, which are lost in mammals, form a net-suppressive ‘auxiliary’ system that shape the ‘core’ drive from red and UV cones.

Our insights challenge the long-held notions that cones act in concert to drive visual behaviour, and that their spectral diversity primarily serves colour vision. Instead, we posit that vertebrate vision is ancestrally built upon opposing cone systems that emerged to exploit the strong spectral interactions of light with water. This alternative view points at terrestrialisation, not nocturnalisation, as the leading driver for visual circuit reorganisation in mammals.
