## Supplemental Tables for "Vertebrate vision is ancestrally based on competing cone circuits"

### Sheet: T1 - Colour resp. Controls
		Supplemental Table T1
		p-values for Fig. 2h, based on paired, 1 tailed Wilcoxon Rank Sum Test with Bonferroni correction for multiple comparisons (i.e. all p-values are multiplied by factor 9). Each test compares the white condition to the respective colour. Each datapoint represents one fish.
		Control condition. N = 13 Fish
			Gratings	Light Dots	Dark Dots	Off	On
		RGB	0.00769043	0.00109863	1.08105	3.30908	0.0395508
		RG	0.0032959	0.00109863	4.0166	2.64551	0.00219727
		R	0.00109863	0.00109863	3.77051	0.36145	4.2572
		G	0.0109863	0.00109863	1.51172	0.306519	0.00109863
		B	0.00109863	0.00109863	4.5	0.00109863	0.00109863
		U	0.00109863	0.00219727	0.984375	0.00109863	0.0274658
		UB	0.00219727	0.00109863	1.19531	0.0032959	0.00439453
		RU	0.00109863	0.0153809	2.49609	0.020874	0.0175781
		RGU	0.00549316	0.00549316	4.13525	0.804199	0.0527344

### Sheet: T2 - Resps. after cone abls.
		Supplemental Table T2
		p-values for Figs. 3e-i and equivalent plots in Figs 4 and 6. based on paired, 1 tailed Wilcoxon Rank Sum Test, comparing the number of contralateral responses with the number of ipsilateral responses, per fish. Each datapoint represents one fish, numbers of fish per ablation condition are detailed below
		Note that the final column (Total n) lists p-values from statistical comparison of the total numbers of responses per abltation condition compared to controls, as shown in Figure 2a and corresponding plots in the following figures. Based on 2-tailed Wilcoxon Rank Sum test, corrected for multiple comparisons of 10 (10 ablation conditions across all figures)
												Number of ROIs
			Gratings	Light Dots	Dark Dots	Off	On		Total		nFish	All	All QI>0.5	Contra QI>0.5	Ipsi QI>0.5
	Figure 3	Control	5.96046e-08	2.98023e-08	0.919128	0.0192993	0.144678		N/A		25	13947	8018	3332	1571
		R-abl.	0.0625	0.00195313	0.496094	0.000976562	0.0742188		0.00011815		10	3659	1700	381	147
		G-abl.	0.00488281	0.000244141	0.00732422	0.920898	0.222656		1.39657		12	5783	3296	1296	583
		B-abl.	0.000244141	0.000244141	0.871094	0.0402832	0.0351562		8.66711		12	7208	4068	1685	566
		UV-abl.	0.09375	0.0625	0.5	0.03125	0.0625		5.43258e-05		6	2835	1531	182	58
	Figure 4	RU-abl.	0.375	1	1	0.6875	0.9375		0.000842068		4	2055	1169	48	69
		GB-abl.	0.000976562	0.000976562	0.0703125	0.422852	0.121094		5.24		10	1515	2233	1090	425
		RGB-abl.	1	0.625	0.625	0.125	0.125		0.0416714		3	2002	1119	148	91
		GBU-abl.	0.96875	0.90625	0.3125	0.765625	0.3125		5.43258e-05		6	3226	1789	112	131
	F6	RG-abl.	0.140625	0.015625	0.117188	0.742188	0.804688		0.0416714		9	3274	1738	281	221
		GU-abl.	0.09375	0.25	0.09375	0.546875	0.210938		0.0416714		8	4127	2189	274	214

### Sheet: T3 - Colour resp. GB-abl fish
		Supplemental Table T3
		Statistical comparison of all ROIs across fish that passed QI >0.5 and minimum repsonse amplitude 0.5 for at least one of the colour combinations presented. Data is ROI-wise area normalised across all 10 presented colours (i.e. a neuron that responds to all 10 colours equally would come out as 0.1 for all 10 entries).
		p values based on Wilcoxon Rank Sum, 2-tailed, with Bonferroni correction (factor 10). All comparisons are within-colour, always relating Control versus GB-ablated animals.
		Gratings	Bright Dots			Control	GB-ablated
	RGBU	4.23706	4.85167e-13		nROIs Gratings	841	286
	RGB	1.0751e-06	0		nROIs Bright dots	1202	446
	RG	8.81279e-08	5.93847e-10		nFish	13	6
	R	0	0
	G	4.32987e-14	9.49597
	B	5.1118	3.11843
	U	0.678632	2.00276e-08
	UB	0.00254583	0
	RU	0.0360954	6.59026
	RGU	5.74419	8.70326

### Sheet: T4 - Bouts and Turns 1
		Supplemental Table T4
		Statistical comparison of fish spontaneous swimming in the light and dark
		p values based on 1-Tailed Wilcoxon Rank Sum Tests, here comparing ablation results against the corresponding control datasets. (For example, comparing Number of Turns in the light in controls versus the number of turns in the light in red-ablated animals). In addition, p values are computed for light versus dark conditions within each dataset (right)
										Light Vs Dark
		Bouts, light	Turns, light	nFish, light		Bouts, dark	Turns, dark	nFish, dark		Bouts	Turns
	Control	N/A	N/A	22		N/A	N/A	25		5.62679e-05	0.000724855
	R-abl.	0.0141619	7.01574e-05	40		0.289503	0.113932	17		0.0922729	0.0255351
	G-abl.	0.0882192	0.00288357	51		0.0169845	0.051205	25		0.390774	0.353373
	B-abl.	0.199548	0.194968	14		0.221852	0.00469804	25		0.069333	0.00669463
	UV-abl.	0.324067	0.173563	40		3.00728e-05	0.139104	20		0.230921	0.104974
	GB-abl.	0.331856	0.00320476	32		0.286661	0.178605	25		3.0269e-06	0.27597

### Sheet: T5 - Bouts and Turns 2
		Supplemental Table T5
		Statistical comparison Bout and Turn Amplitudes (top) and rates (bottom)
		p-values based on 1-tailed Wilcoxon Rank test with Bonferroni correction (factor 5), comparing control versus each ablation condition
		Light		Dark		During Optomotor
		Bouts	Turns	Bouts	Turns	Bouts	Turns	nfish
Amplitudes	Control	N/A	N/A	N/A	N/A	N/A	N/A	22
	R-abl.	0.118151	0.05545	0.0706589	0.0471098	1.93988	0.00201022	40
	G-abl.	2.27443	0.885428	0.424454	1.13146	1.06718	0.00706171	51
	B-abl.	2.33237	0.678316	1.40921	0.327553	0.59929	0.178438	14
	UV-abl.	0.0197454	0.118016	0.000741545	0.00469649	0.612734	0.606879	40
	GB-abl.	0.493668	5.80515e-05	1.78693	6.51258e-07	1.60895	1.19777	32
Rates	Control	N/A	N/A	N/A	N/A	N/A	N/A	22
	R-abl.	0.0708093	0.000350787	1.44751	0.569658	2.13097	0.00339835	40
	G-abl.	0.441096	0.0144178	0.0849225	0.256025	0.209838	5.01623e-07	51
	B-abl.	0.997742	0.974838	1.10926	0.0234902	1.94858	0.00721895	14
	UV-abl.	1.62033	0.867817	0.000150364	0.69552	0.00295571	-4.98108e-10	40
	GB-abl.	1.65928	0.0160238	1.43331	0.893023	0.424269	3.62228e-05	32

### Sheet: T6 - Optomotor
		Supplemental Table T6
		Statistical comparison of optomotor performance
		p-values based on 1-tailed Wilcoxon Rank test with Bonferroni correction (factor 5), comparing control versus each ablation condition
		Optomotor Index	nfish
	Control	N/A	22
	R-abl.	6.6232e-07	40
	G-abl.	7.86619e-10	51
	B-abl.	0.0231898	14
	UV-abl.	2.56163e-09	40
	GB-abl.	0.00103787	32
		In addition, the Green-ablated condition is compared twice with other ablations as per the below (Bonferroni factor 2).
	G vs GB	0.00570782
	G vs B	1.4036e-05
		Figures 8i,j, based on Wilcoxon Rank Sum Test, controling Controls versus GB-double ablated animals
		Population OMR
	Ctrl vs GB	0.913782	2 tailed
		Population heterogeneity
	Ctrl vs GB	0.00126499	1 tailed

### Sheet: T7 - Phototaxis
		Supplemental Table T7
		Statistical comparison of Phototaxis performance
		p-values based on 1-tailed T-test comparing control versus each ablation/colour condition as shown. Bonferroni corrected (factor 4) for multiple colour comparisons
		Control	Red-abl.	Green-abl.	Blue-abl.	UV-abl. GB-abl.
	UV LED	N/A	0.670103	0.326375	3.4359e-05	0.0170541	0.029853
	Blue LED	N/A	0.792607	0.00894984	0.323076	0.352391	1.0935
	Green LED	N/A	0.996105	0.0108658	0.00137608	0.00405124	1.4621
	Red LED	N/A	1.49845	1.55712	0.0110986	0.000283487	0.046103
	Runs	18	15	15	12	12	9
